# Biotic and abiotic factors shaping the genome of cockle (*Cerastoderma edule*) in the Northeast Atlantic: a baseline for sustainable management of its wild resources

**DOI:** 10.1101/2020.12.17.423063

**Authors:** Manuel Vera, Francesco Maroso, Sophie-B. Wilmes, Miguel Hermida, Andrés Blanco, Carlos Fernández, Emily Groves, Shelagh K Malham, Carmen Bouza, The Cockle’s Consortium, Peter E. Robins, Paulino Martínez

**Affiliations:** Department of Zoology, Genetics and Physical Anthropology. ACUIGEN group. Faculty of Veterinary. Universidade de Santiago de Compostela. Campus of Lugo. 27002 Lugo, Spain; Institute of Aquaculture, Universidade de Santiago de Compostela, 15705 Santiago de Compostela, Spain; Department of Life Sciences and Biotechnologies, University of Ferrara, via L. Borsari 46, 44124 Ferrara, Italy; School of Ocean Sciences, Marine Centre Wales, Bangor University, Menai Bridge, UK

**Author notes:** M. Vera, F. Maroso and S.-B. Wilmes have contributed equally to this work and are first co-authors.

**Keywords:** 2b-RAD, genetic structure, adaptive variation, larval dispersion modelling, fisheries management

## Abstract

Knowledge on how environmental factors shape the genome of marine species is crucial for sustainable management of fisheries and wild populations. The edible cockle (*Cerastoderma edule*) is a marine bivalve distributed along the Northeast Atlantic coast of Europe and is an important resource from both commercial and ecological perspectives. We performed a population genomics screening using 2b-RAD genotyping on 9,309 SNPs localised in the cockle’s genome on a sample of 536 specimens pertaining to 14 beds in the Northeast Atlantic to ascertain its genetic structure regarding environmental variation. Larval dispersal modelling considering species behaviour and interannual variability in ocean conditions was carried out, as an essential background to compare genetic information with. Cockle populations in the Northeast Atlantic were shown to be panmictic and displayed low but significant geographical differentiation across populations (F_ST_ = 0.0240; P < 0.001), albeit not across generations. We identified 441 outlier SNPs related to divergent selection, sea surface temperature being the main environmental driver following a latitudinal axis. Two main genetic groups were identified, northwards and southwards of French Brittany, in accordance with our modelling, which demonstrated a barrier for larval dispersal linked to the Ushant front. Further genetic subdivision was observed using outlier loci and considering larval behaviour. The northern group was divided into the Irish/Celtic Seas and the English Channel/North Sea, while the southern group was divided into three subgroups. This information represents the baseline for management of cockles, designing conservation strategies, founding broodstock for depleted beds, and producing suitable seed for aquaculture production.
