## Supplementary Tables for "Biotic and abiotic factors shaping the genome of cockle (*Cerastoderma edule*) in the Northeast Atlantic: a baseline for sustainable management of its wild resources"

### Sheet: Supplementary Table 1
Supplementary Table 1: Gene mining in the most consistent genomic regions around the outlier loci identified in the Cerastoderma edule beds from the Atlantic Area; in parentheses MAF of each outlier in the Atlantic Area. 1 Reactoma Pathways are shown in italics
	SNP code							Gene mining
Chromosome	A	Position (bp)	B	Position (bp)	Distance (bp)	r2	P-value	Annotation	Gene code	e-value	Go terms	KEGG/Reactoma pathways1
1	7 (0,101)	301457	8 (0,061)	302734	1277	0.11534	0	Synaptogenesis abnormal protein 2	syg2	6.73e-12	cell-cell adhesion, nervous system development, synapse organization, collateral sprouting
1	7 (0,101)	301457	9 (0,179)	302749	1292	0.254051	0	THAP Domain Containing 12	THAP12	6e-76	regulation of cell proliferation, signal transduction
1	8 (0,061)	302734	9 (0,179)	302749	15	6.41083e-06	0.84364	Potassium Two Pore Domain Channel Subfamily K Member 1	KCNK1	5e-134	potasium transport, membrane potential
								Usherin	USH2A	0.0	organ morphogenesis, response to stimulus
								Methylenetetrahydrofolate Dehydrogenase, Cyclohydrolase And Formyltetrahydrofolate Synthetase 1	MTHFD1	2e-98	neural morphogeneis, folic acid metabolism, neutrophil homeostasis	Metabolic pathways
								ERH MRNA Splicing And Mitosis Factor	ERH	4.27e-48	pyrimidine nucleoside metabolic process, cell cycle
								E3 ubiquitin-protein ligase HECTD1-like	HECTD1	2e-167	anatomical structure development	Class I MHC mediated antigen processing and presentation, innate immune system (Reactome)
1	28 (0,404)	1439520	29 (0,417)	1439701	181	0.298493	0	Mitogen-Activated Protein Kinase Kinase Kinase 3	MAP3K3	3.02e-142	blood vessel development, phosphorus metabolic process, signal transduction	MAPK signaling pathway, neurotrophin signaling pathway, GnRH signaling pathway. Immune System (Reactome)
								Calpain 1	CAPN1	0	gene expression, protein metabolic process, cell proliferation, regulation of macroautophagy, proteolysis	Apoptosis. Innate Immune System (Reactome)
								Cysteine synthase 1	oasa1	2.08e-120	Aging, cysteine biosynthetic process, response to cadmium ion
								Histidine Rich Glycoprotein	HRG	9e-08	angiogenesis, chemotaxis, platelet degranulation, immune response to tumor cell	Platelet activation, signaling and aggregation (Reactome)
								neuronal PAS domain-containing protein 4B-lik	NPAS4B	8e-115	cell differentiation, synapsis
								Exonuclease 1	EXO1	1.99e-129	immune system process, humoral immune response mediated by circulating immunoglobulin, mismatch repair	Mismatch repair
								Ubiquitination Factor E4B	UBE4B	1e-21	granzyme-mediated apoptotic signaling pathway, protein polyubiquitination, protein monoubiquitination	Protein processing in endoplasmic reticulum, ubiquitin mediated proteolysis
								Zona Pellucida Glycoprotein 1	ZP1	2e-62	binding of sperm to zona pellucida, single fertilization	Fertilization (Reactome)
								Yip1 Domain Family Member 4	YIPF4	1.14e-67	viral process
1	688 (0,057)	58552912	689 (0,053)	58557157	4245	0.85434	0	Mitogen-Activated Protein Kinase Binding Protein 1	MAPKBP1	8e-109	defence response, interleukin secretion
								WD Repeat Domain 62	WDR62	5e-97	mitotic spindle organization, neurogenesis, nervous system development
								Complement C3	C3	1e-71	immune response, complement activation, inflammatory response	Herpes simplex virus 1 infection, complement and coagulation cascades. Immune response Lectin induced complement pathway (Reactome)
1	707 (0,350)	59221066	708 (0,065)	59245404	24338	0.0438084	1.2e-05	GNAS Complex Locus	GNAS	3e-50	energy reserve metabolic process, tissue homeostasis	Aldosterone synthesis and secretion, amoebiasis.
								Hormone Receptor 4	hr4	2e-10	regulation developmental growth, cellular response to hypoxia
								Bromodomain Adjacent To Zinc Finger Domain 1A	BAZ1A	4e-31	chromatin remodeling, histone acetylation
								Complement C3	C3	4e-39	immune response, complement activation, inflammatory response	Herpes simplex virus 1 infection, complement and coagulation cascades. Immune response Lectin induced complement pathway (Reactome)
2	1145 (0,404)	32837296	1146 (0,286)	32861733	24437	0.145971	0	Prolactin Regulatory Element Binding	PREB	2e-89	protein secretion, protein transport, ER to Golgi vesicle-mediated transport	Protein processing in endoplasmic reticulum
								Centrosome And Spindle Pole Associated Protein 1	CSPP1	2e-59	Cell division, positive regulation of cytokinesis
								Intracisternal A Particle-Promoted Polypeptide	IPP	4.43e-165	Actin binding
								Trichohyalin	TCHH	1e-54	keratinization, intermediate filament organization
								Mixed Lineage Kinase Domain Like Pseudokinase	MLKL	4e-09	cell surface receptor signaling pathway, programmed cell death	Necroptosis, TNF signaling pathway
								Mitogen-Activated Protein Kinase Kinase Kinase 7	MAP3K7	5e-09	MAPK cascade, positive regulation of T cell cytokine production, stimulatory C-type lectin receptor signaling pathway	Toll-like receptor signaling pathway, IL-17 signaling pathway. Adaptive Immune System(Reactome)
								Centromere Protein F	CENPF	1e-34	cell division, cell differentiation
								Target Of EGR1, Exonuclease	TOE1	3.37e-85	snRNA 3'-end processing, RNA phosphodiester bond hydrolysis exonucleolytic
								Geminin DNA Replication Inhibitor	GMNN	3.59e-06	regulation of DNA replication, cell cycle
								Kelch Like Family Member 21	KLHL21	3.5e-74	protein ubiquitination, cell cycle, regulation of cytokinesis	Innate immune system (Reactome)
								Solute Carrier Family 5 Member 8	SLC5A8	0.0	apoptotic process, ion transport	Metabolism (Reactome)
3	1639 (0,068)	10560913	1640 (0,174)	10575314	14401	0.0322534	0.000138	3'-Phosphoadenosine 5'-Phosphosulfate Synthase 2	PAPSS2	2e-171	blood coagulation, bone development	Metabolic pathways
								melatonin receptor type 1C-like	mtnr1c	6e-89	G protein-coupled receptor signaling pathway
								Dual Oxidase Maturation Factor 1	DUOXA1	3e-75	hydrogen peroxide metabolic process, protein localization
								Mitochondrial Calcium Uniporter	MCU	6e-95	positive regulation of insulin secretion, ion transport, calcium-mediated signaling	Calcium signaling pathway, cellular senescence
								Mab-21 Domain Containing 2	MB21D2	1.33e-06
								CDP-Diacylglycerol Synthase 1	CDS1	4e-95	lipid biosynthetic process, phototransduction	Metabolic pathways
								LDL Receptor Related Protein 8	LRP8	3e-09	lipid metabolic process, proteolysis, endocytosis, signal transduction	Platelet homeostasis, metabolism of fat-soluble vitamins (Reactome)
								SCO-spondin-like	SSPOP	6e-17	cell adhesion, nervous system development
3	1678 (0,035)	12510619	1679 (0,443)	12514341	3722	0.038395	6e-06	Mucin 17, Cell Surface Associated	MUC17	5e-08	cellular homeostasis, stimulatory C-type lectin receptor signaling pathway	Innate immune system (Reactome)
								Paired Box 2	PAX2	1e-54	cell fate determination, neural tube closure, mesonephros developmentç
								LRR receptor-like serine/threonine-protein kinase GSO2	gso2	3e-15	embryo development, regulation of cell division
								Glucosidase Alpha, Acid	GAA	6e-47	lysosome organization, glucose metabolic process, muscular contraction	Galactose metabolism, metabolic pathways, lysosome. Innate immune system (Reactome)
								Synaptosome Associated Protein 25	SNAP25	2e-39	chemical synaptic transmission, neutrophil degranulation, neurotransmitter secretion	Synaptic vesicle cycle. Innate immune system (Reactome)
								Unc-13 Homolog C	UNC13C	1e-23	chemical synaptic transmission, synaptic vesicle exocytosis	Synaptic vesicle cycle
								sporulation-specific protein 15-like	spo15	2e-32	fungal-type cell wall organization
								Neuropeptide Y Receptor Y1	NPY1R	1e-85	feeding behavior, glucose metabolic process, G protein-coupled receptor signaling pathway	cAMP signaling pathway, neuroactive ligand-receptor interaction, regulation of lipolysis in adipocytes
5	3305 (0,451)	35204443	3306 (0,044)	35220787	16344	0.0386636	0.625	Sterol Regulatory Element Binding Transcription Factor 1	SREBF1	2e-136	regulation of transcription, DNA-templated, cholesterol metabolic process	AMPK signaling pathway, insulin signaling pathway
								Sequestosome 1	SQSTM1	2e-97	apoptotic process, immune system process, autophagy of mitochondrion, negative regulation of transcription by RNA polymerase II	Autophagy - animal, cellular senescence, necroptosis. IL-1 signaling pathway, cytokine signaling in immune system (Reactome)
								Tetratricopeptide Repeat Domain 29	TTC29	5.13e-92	cilium organization, cilium movement
								Nuclear Factor Related To KappaB Binding Protein	NFRKB	1e-49	DNA recombination, DNA repair, inflammatory response	Metabolism of proteins, DNA double-strand break repair (Reactome)
								Eukaryotic Translation Initiation Factor 3 Subunit F	EIF3F	2e-54	proteolysis, translational initiation, formation of cytoplasmic translation initiation complex	RNA transport. Viral mRNA Translation (Reactome)
								SAP30 Like	SAP30L	1.12e-59	histone deacetylation, regulation of transcription, DNA-templated	Epigenetic regulation of gene expression (Reactome)
								High Mobility Group Box 1	HMGB1	5e-42	activation of innate immune response, toll-like receptor signaling pathway, adaptive immune response	Autophagy - animal, necroptosis. Innate immune system, apoptotic execution phase (Reactome)
								FAM20C Golgi Associated Secretory Pathway Kinase	FAM20C	1e-42	biomineral tissue development, osteoclast maturation, protein phosphorylation
								chloroplast stem-loop binding protein of 41 kDa b, chloroplastic-like	csp41b	2e-91	response to cold, cellular response to water deprivation, chloroplast organization, defense response to bacterium
								Peptidylprolyl Isomerase D	PPID	6e-44	apoptotic process, protein folding, protein transport	Cellular senescence, necroptosis
								Multimerin 2	MMRN2	3e-15	cell migration involved in sprouting, angiogenesis, negative regulation of vascular endothelial growth factor receptor signaling pathway	Integrin pathway, ERK signaling (Reactome)
								LDL Receptor Related Protein 12	LRP12	6e-42	endocytosis, neuron migration, regulation of growth	Metabolism of vitamins and cofactors (Reactome)
								Neuropilin And Tolloid Like 1	NETO1	2e-39	receptor localization to synapse, visual learning
10	5483 (0,011)	2815473	5484 (0,010)	2836042	20569	0.159122	0.046614	serine-rich adhesin for platelets-like	sakor_02655	5e-89	calcium ion binding
								Piccolo Presynaptic Cytomatrix Protein	PCLO	3e-81	synapse assembly, cytoskeleton organization, regulation of exocytosis, cAMP-mediated signaling	Insulin secretion
								CECR2 Histone Acetyl-Lysine Reader	CECR2	6e-135	neural fold formation, cytoskeleton organization, apoptotic DNA fragmentation
								IMP U3 Small Nucleolar Ribonucleoprotein 4	IMP4	2e-138	ribosomal small subunit biogenesis, rRNA processing	Ribosome biogenesis in eukaryotes
								PX Domain Containing Serine/Threonine Kinase Like	PXK	4e-22	inflammatory response, regulation of membrane potential, negative regulation of ion transport
								Aminoacylase 1	ACY1	1e-20	xenobiotic metabolic process, cellular amino acid metabolic process, proteolysis	Metabolic pathways, biosynthesis of amino acids
								Solute Carrier Family 25 Member 3	SLC25A3	7.72e-155	phosphate ion transmembrane transport, proton transmembrane transport
								Copine 8	CPNE8	7e-18	cellular response to calcium ion
								LEM Domain Containing 3	MAN1	7e-18	angiogenesis, nucleus organization, negative regulation of transforming growth factor beta receptor signaling pathway,negative regulation of BMP signaling pathway	Cell cycle, mitotic (Reactome)
11	6026 (0,131)	8275807	6027 (0,166)	8410721	134914	0.128417	0.056186	HAUS Augmin Like Complex Subunit 6	HAUS6	1e-43	Cell cycle, centrosome cycle, spindle assembly	Cell cycle, centrosome maturation (Reactome)
								Spindle And Kinetochore Associated Complex Subunit 1	SKA1	2e-45	Cell cycle, regulation of microtubule polymerization or depolymerization, chromosome segregation	Cell cycle (Reactome)
								Amyloid Beta Precursor Protein Binding Family B Member 1 Interacting Protein	APBB1IP	1.39e-43	T cell activation via T cell receptor contact with antigen bound to MHC molecule on antigen presenting cell, signal transduction, positive regulation of cell adhesion	Platelet activation, Rap1 signaling pathway
								protein antagonist of like heterochromatin protein 1	alp1	4e-58	nucleic acid phosphodiester bond hydrolysis, regulation of chromatin silencing
								trihelix transcription factor GTL2-like	gtl2	1e-20	regulation of transcription
								Eukaryotic Translation Elongation Factor 1 Alpha 1	EEF1A1	4e-41	translation, neutrophil degranulation, cellular response to epidermal growth factor stimulus, regulation of D-erythro-sphingosine kinase activity	Legionellosis, leishmaniasis, RNA transport
								Integrin Subunit Alpha 4	ITGA4	6.73e-57	positive regulation of leukocyte migration, leukocyte cell-cell adhesion	Cell adhesion molecules, ECM-receptor interaction, focal adhesion
								C-Type Lectin Domain Family 1 Member B	CLEC2	6.91e-20	defense response, cell surface receptor signaling pathway, viral process, platelet activation	C-type lectin receptor signaling pathway. Platelet activation, signaling and aggregation (Reactome)
								Aggrecan	ACAN	1.12e-19	cell adhesion, proteolysis
								Transformation/Transcription Domain Associated Protein	TRRAP	0.0	DNA repair, chromatin organization, regulation of transcription, DNA-templated, histone acetylation	Human T-cell leukemia virus 1 infection
								Asialoglycoprotein Receptor 2	ASGR2	5.83e-17	viral process, endocytosis, glycoprotein metabolic process, cell surface receptor signaling pathway	Thyroid hormone synthesis. Metabolism of proteins (Reactome)
14	7460 (0,072)	25909572	7461 (0,411)	25918153	8581	0.046487	0.001568	Zinc Finger Protein 862	ZNF862	5e-96	regulation of transcription
								Cytochrome P450 4F6	cyp4f6	2e-75	inflammatory response leukotriene metabolic process
								DEAH-Box Helicase 36	DHX36	5e-42	innate immune response, positive regulation of myeloid dendritic cell cytokine production, regulation of transcription by RNA polymerase III, regulation of translation	RNA degradation. Innate immune system, activated TLR4 signalling (Reactome)
								Forkhead Box J3	FOXJ3	2e-36	positive regulation of transcription by RNA polymerase II, regulation of transcription, DNA-templated
								Nuclear Receptor Subfamily 5 Group A Member 2	NR5A2	4e-75	regulation of transcription, DNA-templated, bile acid metabolic process, hormone-mediated signaling pathway	Maturity onset diabetes of the young

### Sheet: Supplementary Table 2
Supplementary Table 2. Environmental variables considered for the C. edule beds analysed. Data were monthly collected from the IBI_REANALYSIS_PHYS_005_002 and IBI_REANALYSIS_BIO_005_003 models for the last five years (2014-2018). The nearest model cell with water was taken to extract the data. Codes are shown on Table 1. SST: Sea Surface Temperature; SBT: Sea Bottom Temperature; SSS: Sea Surface …
			Year Mean Value							Reproductive season values
Code	Lat (deg N)	Lon (deg E)	SST (ºC)	SBT (ºC)	SSS (psu)	SBS (psu)	BSS (N/m^2)	NPP (mg.m-3.day-1)		SST (ºC)	SBT (ºC)	SSS (psu)	SBS (psu)	BSS (N/m^2)	NPP (mg.m-3.day-1)
ASCE17	54.8139	8.29806	NO DATA
NTX_18	53.0036	4.77051	12.1555	12.113	30.2598	30.4091	0.00612297	124.817		14.6552	14.5356	30.5512	30.7512	0.00391417	205.16
WDE_17	53.343	-3.17415	12.0332	12.0394	30.9958	30.9957	0.000631315	220.8		15.4375	15.5178	31.2563	31.2562	0.000789968	386.72
WDE_18	53.343	-3.17415	12.0332	12.0394	30.9958	30.9957	0.000631315	220.8		15.4375	15.5178	31.2563	31.2562	0.000789968	386.72
WBY_17	51.6425	-4.16632	12.701	12.7054	30.0886	30.0946	0.000161395	117.667		15.276	15.3108	30.1524	30.1614	0.000120438	175.92
WBY_18	51.6425	-4.16632	12.701	12.7054	30.0886	30.0946	0.000161395	117.667		15.276	15.3108	30.1524	30.1614	0.000120438	175.92
IDA_18D	53.8841	-6.3414	11.4313	10.3811	33.2679	34.007	0.00583272	38.05		12.8131	10.23	33.3536	34.1287	0.00130226	51.16
IDC_18D	53.9959	-6.28698	11.2138	10.4857	30.6852	33.9485	0.00384712	37.3		12.5427	10.6604	31.0326	34.0966	0.00151526	47.6
FBS_17	50.2014	1.62695	13.0196	13.013	34.8326	34.8296	0.00692392	70.3167		15.4716	15.4716	34.9075	34.905	0.00510983	94.8
FBS_18	50.2014	1.62695	13.0196	13.013	34.8326	34.8296	0.00692392	70.3167		15.4716	15.4716	34.9075	34.905	0.00510983	94.8
FAR_17	44.5801	-1.23813	16.0551	13.684	33.5458	34.5626	0.00421975	32.9833		18.0798	13.8064	33.1704	34.6657	0.00143059	37.76
SNO_17	42.7904	-8.9227	14.5506	12.8117	35.0888	35.296	0.011032	52.85		15.1467	12.4728	35.1947	35.433	0.0102774	73.76
SNO_18	42.7904	-8.9227	14.5506	12.8117	35.0888	35.296	0.011032	52.85		15.1467	12.4728	35.1947	35.433	0.0102774	73.76
SLO_17	42.6293	-8.77535	15.169	14.6455	33.694	33.7607	0.000170406	228.217		16.7078	15.663	34.0371	34.1526	0.000211355	318.08
SLO_18	42.6293	-8.77535	15.169	14.6455	33.694	33.7607	0.000170406	228.217		16.7078	15.663	34.0371	34.1526	0.000211355	318.08
PRA_17	40.6228	-8.73947	15.3969	13.5855	34.5129	35.1051	0.0111783	106.383		16.2777	13.1754	34.738	35.2733	0.0121683	148.32
PTE_18	38.7667	-9.03333	15.7	14.7761	33.4808	35.1141	0.00175023	91.8333		16.0308	14.4842	34.0453	35.3915	0.0019966	126.08
PSA_19	38.45	-8.71667	15.5164	14.057	35.5624	35.7138	0.00646497	61.1		15.4123	13.6232	35.6232	35.7856	0.00689538	87.84
PRF_17	36.9976	-7.8302	16.871	14.4152	35.4497	35.868	0.0463935	42		17.4833	14.2287	35.7223	35.8978	0.0550043	55.28
PRF_18	36.9976	-7.8302	16.871	14.4152	35.4497	35.868	0.0463935	42		17.4833	14.2287	35.7223	35.8978	0.0550043	55.28

### Sheet: Supplementary Table 3
Supplementary Table 3: Enriched Reactome and KEGG pathways related to the gene list obtained after mining genomic regions where consistent sets of outlier loci were identified.
#Term	Database	ID	Input gene number	Background gene number	P-Value	Corrected P-Value	Input genes	Hyperlink
Immune System	Reactome	R-HSA-168256	15	2096	1.24034e-07	0.000141365	SNAP25|HECTD1|APBB1IP|SQSTM1|MAP3K3|HMGB1|ITGA4|MAP3K7|MUC17|DHX36|CAPN1|EEF1A1|C3|KLHL21|GAA	http://www.reactome.org/cgi-bin/eventbrowser_st_id?ST_ID=R-HSA-168256
Cellular senescence	KEGG PATHWAY	hsa04218	5	160	3.1459e-06	0.000914262	SQSTM1|MCU|PPID|CAPN1|CDS1	http://www.genome.jp/kegg-bin/show_pathway?hsa04218/hsa:90550%09red/hsa:823%09red/hsa:8878%09red/hsa:5481%09red/hsa:11200%09red
Necroptosis	KEGG PATHWAY	hsa04217	5	162	3.33672e-06	0.000914262	SQSTM1|HMGB1|PPID|CAPN1|MLKL	http://www.genome.jp/kegg-bin/show_pathway?hsa04217/hsa:823%09red/hsa:5481%09red/hsa:8878%09red/hsa:3146%09red/hsa:197259%09red
Innate Immune System	Reactome	R-HSA-168249	9	1043	1.22774e-05	0.00224522	SNAP25|EEF1A1|HMGB1|MAP3K7|MUC17|DHX36|CAPN1|C3|GAA	http://www.reactome.org/cgi-bin/eventbrowser_st_id?ST_ID=R-HSA-168249
Interleukin-1 signaling	Reactome	R-HSA-9020702	4	101	1.31108e-05	0.00224522	SQSTM1|HMGB1|MAP3K7|MAP3K3	http://www.reactome.org/cgi-bin/eventbrowser_st_id?ST_ID=R-HSA-9020702
Post-translational protein modification	Reactome	R-HSA-597592	10	1412	2.11741e-05	0.00311123	KLHL21|EEF1A1|FAM20C|MAP3K7|TRRAP|PREB|MUC17|ASGR2|C3|NFRKB	http://www.reactome.org/cgi-bin/eventbrowser_st_id?ST_ID=R-HSA-597592
Cell Cycle	Reactome	R-HSA-1640170	7	629	2.49807e-05	0.00311123	MAN1|HAUS6|CENPF|EXO1|SKA1|CDS1|GMNN	http://www.reactome.org/cgi-bin/eventbrowser_st_id?ST_ID=R-HSA-1640170
Interleukin-1 family signaling	Reactome	R-HSA-446652	4	138	4.28803e-05	0.00451893	SQSTM1|HMGB1|MAP3K7|MAP3K3	http://www.reactome.org/cgi-bin/eventbrowser_st_id?ST_ID=R-HSA-446652
Neutrophil degranulation	Reactome	R-HSA-6798695	6	478	5.08762e-05	0.0049786	SNAP25|EEF1A1|HMGB1|CAPN1|C3|GAA	http://www.reactome.org/cgi-bin/eventbrowser_st_id?ST_ID=R-HSA-6798695
Signal Transduction	Reactome	R-HSA-162582	13	2689	6.11994e-05	0.00558955	SQSTM1|LRP12|APBB1IP|GNAS|CENPF|LRP8|NPY1R|MAP3K7|TRRAP|SKA1|NR5A2|C3|PPID	http://www.reactome.org/cgi-bin/eventbrowser_st_id?ST_ID=R-HSA-162582
Metabolism of proteins	Reactome	R-HSA-392499	11	2012	8.24501e-05	0.0067243	KLHL21|EEF1A1|FAM20C|MAP3K7|TRRAP|PREB|MUC17|ASGR2|EIF3F|C3|NFRKB	http://www.reactome.org/cgi-bin/eventbrowser_st_id?ST_ID=R-HSA-392499
Disease	Reactome	R-HSA-1643685	8	1049	9.05345e-05	0.0067243	SNAP25|PAPSS2|APBB1IP|ACAN|GAA|CAPN1|MUC17|ACY1	http://www.reactome.org/cgi-bin/eventbrowser_st_id?ST_ID=R-HSA-1643685
Metabolism	Reactome	R-HSA-1430728	11	2075	0.000108066	0.00740254	SNAP25|alp1|PAPSS2|MTHFD1|GNAS|ACAN|LRP8|LRP12|ACY1|SLC5A8|GAA	http://www.reactome.org/cgi-bin/eventbrowser_st_id?ST_ID=R-HSA-1430728
Metabolism of vitamins and cofactors	Reactome	R-HSA-196854	4	186	0.00013232	0.00861636	SLC5A8|LRP8|LRP12|MTHFD1	http://www.reactome.org/cgi-bin/eventbrowser_st_id?ST_ID=R-HSA-196854
Leishmaniasis	KEGG PATHWAY	hsa05140	3	74	0.000159969	0.00952857	C3|ITGA4|MAP3K7	http://www.genome.jp/kegg-bin/show_pathway?hsa05140/hsa:718%09red/hsa:3676%09red/hsa:6885%09red
Hemostasis	Reactome	R-HSA-109582	6	617	0.000201114	0.0107809	CLEC2|APBB1IP|GNAS|LRP8|ITGA4|HRG	http://www.reactome.org/cgi-bin/eventbrowser_st_id?ST_ID=R-HSA-109582
Signaling by Interleukins	Reactome	R-HSA-449147	6	619	0.000204601	0.0107809	SNAP25|APBB1IP|SQSTM1|MAP3K3|HMGB1|MAP3K7	http://www.reactome.org/cgi-bin/eventbrowser_st_id?ST_ID=R-HSA-449147
G alpha (i) signalling events	Reactome	R-HSA-418594	5	405	0.000239343	0.011597	C3|LRP8|NPY1R|LRP12|GNAS	http://www.reactome.org/cgi-bin/eventbrowser_st_id?ST_ID=R-HSA-418594
Insulin secretion	KEGG PATHWAY	hsa04911	3	86	0.000245483	0.011597	SNAP25|PCLO|GNAS	http://www.genome.jp/kegg-bin/show_pathway?hsa04911/hsa:2778%09red/hsa:27445%09red/hsa:6616%09red
Cell Cycle Checkpoints	Reactome	R-HSA-69620	4	289	0.000681663	0.0266822	SKA1|CENPF|EXO1|CDS1	http://www.reactome.org/cgi-bin/eventbrowser_st_id?ST_ID=R-HSA-69620
Cell Cycle, Mitotic	Reactome	R-HSA-69278	5	525	0.000766708	0.0291775	HAUS6|CENPF|SKA1|GMNN|MAN1	http://www.reactome.org/cgi-bin/eventbrowser_st_id?ST_ID=R-HSA-69278
Cytokine Signaling in Immune system	Reactome	R-HSA-1280215	6	836	0.000978486	0.0323657	SNAP25|APBB1IP|SQSTM1|MAP3K3|HMGB1|MAP3K7	http://www.reactome.org/cgi-bin/eventbrowser_st_id?ST_ID=R-HSA-1280215
TAK1 activates NFkB by phosphorylation and activation of IKKs complex	Reactome	R-HSA-445989	2	33	0.0010354	0.0323657	HMGB1|MAP3K7	http://www.reactome.org/cgi-bin/eventbrowser_st_id?ST_ID=R-HSA-445989
Diseases of glycosylation	Reactome	R-HSA-3781865	3	143	0.00103948	0.0323657	MUC17|ACAN|PAPSS2	http://www.reactome.org/cgi-bin/eventbrowser_st_id?ST_ID=R-HSA-3781865
Protein processing in endoplasmic reticulum	KEGG PATHWAY	hsa04141	3	165	0.00155476	0.039589	UBE4B|CAPN1|PREB	http://www.genome.jp/kegg-bin/show_pathway?hsa04141/hsa:10113%09red/hsa:823%09red/hsa:10277%09red
Diseases associated with glycosaminoglycan metabolism	Reactome	R-HSA-3560782	2	41	0.00156044	0.039589	ACAN|PAPSS2	http://www.reactome.org/cgi-bin/eventbrowser_st_id?ST_ID=R-HSA-3560782
Retinoid metabolism and transport	Reactome	R-HSA-975634	2	43	0.00170781	0.0410499	LRP8|LRP12	http://www.reactome.org/cgi-bin/eventbrowser_st_id?ST_ID=R-HSA-975634
M Phase	Reactome	R-HSA-68886	4	384	0.00191378	0.0422885	HAUS6|CENPF|SKA1|MAN1	http://www.reactome.org/cgi-bin/eventbrowser_st_id?ST_ID=R-HSA-68886
Metabolism of fat-soluble vitamins	Reactome	R-HSA-6806667	2	47	0.00202161	0.0429978	LRP8|LRP12	http://www.reactome.org/cgi-bin/eventbrowser_st_id?ST_ID=R-HSA-6806667
Mitotic Anaphase	Reactome	R-HSA-68882	3	194	0.0024444	0.0485296	SKA1|CENPF|MAN1	http://www.reactome.org/cgi-bin/eventbrowser_st_id?ST_ID=R-HSA-68882
Mitotic Metaphase and Anaphase	Reactome	R-HSA-2555396	3	195	0.00247962	0.0485296	SKA1|CENPF|MAN1	http://www.reactome.org/cgi-bin/eventbrowser_st_id?ST_ID=R-HSA-2555396
Mitotic Prometaphase	Reactome	R-HSA-68877	3	196	0.00251515	0.0485318	HAUS6|CENPF|SKA1	http://www.reactome.org/cgi-bin/eventbrowser_st_id?ST_ID=R-HSA-68877
Regulation of lipolysis in adipocytes	KEGG PATHWAY	hsa04923	2	55	0.00272457	0.0497688	NPY1R|GNAS	http://www.genome.jp/kegg-bin/show_pathway?hsa04923/hsa:4886%09red/hsa:2778%09red
Legionellosis	KEGG PATHWAY	hsa05134	2	55	0.00272457	0.0497688	C3|EEF1A1	http://www.genome.jp/kegg-bin/show_pathway?hsa05134/hsa:718%09red/hsa:1915%09red
--------------------

### Sheet: Supplementary Table 4
Supplementary Table 4. Pairwise FST values among analysed Cerastoderma edule beds using the complete dataset (below diagonal) and divergent outliers (above diagonal). All P-values were significant (P < 0.010), except those highlighted in bold characters. Temporal replicates are shown in italics.
	ASCE_17	NTX_18	WDE_17	WDE_18	WBY_17	WBY_18	IDA_18	IDC_18	FBS_17	FBS_18	FAR_17	SNO_17	SNO_18	SLO_17	SLO_18	PRA_17	PTE_18	PSA_19	PRF_17	PRF_18
ASCE_17		0.0042	0.01273	0.01076	0.08178	0.06365	0.05973	0.06233	0.08507	0.07425	0.11484	0.12665	0.13587	0.12353	0.13398	0.14252	0.16357	0.16597	0.1541	0.15401
NTX_18	-0.00086		0.03107	0.032	0.08943	0.08293	0.08673	0.08022	0.08748	0.07968	0.13213	0.15223	0.15927	0.1452	0.15616	0.16083	0.17363	0.18095	0.17176	0.17343
WDE_17	0.02119	0.02527		0.00441	0.08484	0.08659	0.08188	0.06497	0.10775	0.10146	0.14957	0.16797	0.1693	0.16261	0.16786	0.16653	0.17315	0.17778	0.18494	0.18583
WDE_18	0.00984	0.02199	-0.01276		0.07953	0.07921	0.06941	0.05637	0.09802	0.08745	0.14099	0.15431	0.16335	0.15223	0.15785	0.15965	0.17168	0.18029	0.17669	0.1782
WBY_17	0.01176	0.02256	0.01075	0.01618		-0.00266	0.04746	0.05166	0.04719	0.04164	0.17189	0.17713	0.18435	0.17278	0.18169	0.18983	0.21346	0.22155	0.19269	0.19088
WBY_18	0.01213	0.01766	0.01408	-0.00668	-0.01337		0.04753	0.02996	0.05026	0.04692	0.17218	0.18586	0.18379	0.18306	0.18525	0.18636	0.18383	0.19195	0.18539	0.18313
IDA_18	0.0206	0.02842	0.01074	0.01599	0.02526	0.01019		-0.01326	0.08323	0.0841	0.16194	0.16657	0.1671	0.1661	0.16895	0.16925	0.18267	0.18558	0.18243	0.18091
IDC_18	0.00934	0.01896	0.00251	0.0174	0.02521	-0.00148	-0.00118		0.07225	0.06562	0.14798	0.14086	0.15792	0.14044	0.1511	0.16438	0.19264	0.19855	0.16808	0.16841
FBS_17	-0.00334	0.00618	0.01861	0.02793	0.02411	0.00691	0.03223	0.02911		0.00091	0.16801	0.18611	0.1877	0.17859	0.18997	0.18629	0.19214	0.20399	0.19416	0.19314
FBS_18	-0.00135	0.0068	0.02142	0.0218	0.01956	0.01195	0.0276	0.0223	-0.00091		0.16525	0.18827	0.18451	0.1823	0.18936	0.18462	0.18517	0.19349	0.19205	0.18981
FAR_17	0.01522	0.02678	0.03035	0.047	0.04054	0.01353	0.04496	0.04525	0.03664	0.02886		0.04072	0.03956	0.03435	0.03306	0.02527	0.02335	0.03231	0.05174	0.05343
SNO_17	0.00916	0.02383	0.02494	0.04733	0.03839	0.00401	0.04268	0.04856	0.03731	0.02807	0.01063		0.00111	0.00473	0.00342	-0.00467	0.01006	0.02838	0.06349	0.0656
SNO_18	0.02643	0.03741	0.0407	0.04874	0.04416	0.02826	0.04844	0.04888	0.04171	0.04009	0.00891	-0.00492		0.00276	-0.00031	0.00284	0.01926	0.04373	0.06289	0.0647
SLO_17	0.01273	0.0252	0.0253	0.04789	0.03917	0.00475	0.04201	0.04754	0.03745	0.02778	0.00969	0.00024	-0.00231		0.00229	-0.00442	0.00448	0.01455	0.04564	0.04947
SLO_18	0.02017	0.03349	0.03451	0.05145	0.04423	0.01819	0.04887	0.05115	0.0419	0.03388	0.01046	-0.00027	-0.00071	0.00115		-0.00155	0.00848	0.02295	0.04967	0.05738
PRA_17	0.03005	0.03851	0.04563	0.04779	0.04294	0.03304	0.04916	0.0453	0.04022	0.03821	0.00256	-0.01069	0.00012	-0.00724	-0.0028		0.02449	0.03974	0.05471	0.05913
PTE_18	0.0389	0.04019	0.05298	0.03869	0.04358	0.04505	0.04648	0.03786	0.03808	0.04009	-0.00434	-0.01476	-0.00046	-0.01594	-0.00742	0.00425		0.0088	0.0125	0.0158
PSA_19	0.03953	0.04286	0.05458	0.04	0.0407	0.04553	0.04961	0.03966	0.03654	0.03963	-0.00455	-0.01614	0.00355	-0.01708	-0.00701	0.00702	0.00163		0.0097	0.00856
PRF_17	0.027	0.03582	0.03794	0.04946	0.04593	0.02143	0.04912	0.04904	0.04481	0.03705	0.01499	0.01032	0.0135	0.00884	0.01243	0.01084	-0.00657	-0.00878		0.00522
PRF_18	0.02075	0.03294	0.03255	0.04827	0.0425	0.01382	0.04614	0.04995	0.04367	0.03432	0.01458	0.0129	0.01411	0.01021	0.01284	0.00775	-0.01016	-0.01582	0.0003

### Sheet: Supplementary Table 5
Supplementary Table 5. Geographic (A: Km) and genetic (B: Fst/1-Fst) distances among Cerastoderma edule beds. Non significant pairwise genetic distances highlighted in bold.
A
	ASCE_17	NTX_18	WDE_17	WBY_17	IDA_18	IDC_18	FBS_17	FAR_17	SNO_17	SLO_17	PRA_17	PTE_18	PSA_19	PRF_17
ASCE_17	0
NTX_18	321.6	0
WDE_17	1895.5	1573.9	0
WBY_17	1497.98	1176.54	397.36	0
IDA_18	1717.66	1396.06	210.23	368.38	0
IDC_18	1729.91	1408.31	206.98	380.63	12.25	0
FBS_17	729.16	407.56	1166.34	768.98	988.5	1000.75	0
FAR_17	1874.98	1553.38	1317.52	920.16	1219.75	1232	1145.82	0
SNO_17	2677.13	2355.53	1489.29	1091.93	1312.44	1324.69	1947.97	802.15	0
SLO_17	2742.43	2420.83	1554.59	1157.23	1377.74	1389.99	2013.27	867.45	65.3	0
PRA_17	2970.08	2648.48	1782.24	1384.88	1605.39	1617.64	2240.92	1095.1	292.95	227.65	0
PTE_18	3236.38	2914.78	2048.54	1651.18	1871.69	1883.94	2507.22	1361.4	559.25	493.95	266.3	0
PSA_19	3305.68	2984.08	2117.84	1720.48	1940.99	1953.24	2576.52	1430.7	628.55	563.25	335.6	69.3	0
PRF_17	3604.99	3283.39	2417.15	2019.79	2240.3	2252.55	2875.83	1730.01	927.86	861.57	634.91	368.61	299.31	0
B
	ASCE_17	NTX_18	WDE_17	WBY_17	IDA_18	IDC_18	FBS_17	FAR_17	SNO_17	SLO_17	PRA_17	PTE_18	PSA_19	PRF_17
ASCE_17	0
NTX_18	-0.000859261	0
WDE_17	0.0216487	0.0259251	0
WBY_17	0.0118999	0.0230807	0.0108668	0
IDA_18	0.0210333	0.0292513	0.0108566	0.0259146	0
IDC_18	0.00942806	0.0193264	0.00251632	0.025862	-0.00117861	0
FBS_17	-0.00332888	0.00621843	0.0189629	0.0247057	0.0333034	0.0299828	0
FAR_17	0.0154552	0.0275169	0.0313	0.0422529	0.0470766	0.0473946	0.0380335	0
SNO_17	0.00924468	0.0244117	0.0255779	0.0399226	0.0445828	0.0510384	0.038756	0.0107442	0
SLO_17	0.0128941	0.0258515	0.0259567	0.0407668	0.0438522	0.0499129	0.0389071	0.00978481	0.000240058	0
PRA_17	0.030981	0.0400524	0.0478116	0.0448666	0.0517017	0.0474495	0.0419054	0.00256657	-0.0105769	-0.00718796	0
PTE_18	0.0404745	0.0418729	0.0559439	0.0455658	0.0487457	0.0393498	0.0395875	-0.00432125	-0.0145453	-0.0156899	0.00426814	0
PSA_19	0.0411569	0.0447792	0.057731	0.0424268	0.0521996	0.0412979	0.0379258	-0.00452939	-0.0158836	-0.0167932	0.00706963	0.00163266	0
PRF_17	0.0277492	0.0371507	0.0394362	0.0481411	0.0516574	0.0515689	0.0469121	0.0152181	0.0104276	0.00891884	0.0109588	-0.00652712	-0.00870358	0
Dist gen outliers (Fst/1-Fst)
	ASCE_17	NTX_18	WDE_17	WBY_17	IDA_18	IDC_18	FBS_17	FAR_17	SNO_17	SLO_17	PRA_17	PTE_18	PSA_19	PRF_17
ASCE_17	0
NTX_18	0.00421771	0
WDE_17	0.0128941	0.0320663	0
WBY_17	0.0890636	0.0982132	0.0927051	0
IDA_18	0.0635243	0.0949664	0.0891822	0.0498247	0
IDC_18	0.0664733	0.0872165	0.0694844	0.0544741	-0.0130865	0
FBS_17	0.0929798	0.0958664	0.120762	0.0495272	0.0907861	0.0778766	0
FAR_17	0.129739	0.152246	0.175876	0.207569	0.193232	0.173681	0.201938	0
SNO_17	0.145016	0.179565	0.20188	0.215259	0.199861	0.163955	0.228667	0.0424485	0
SLO_17	0.14094	0.169864	0.194187	0.208868	0.199185	0.163386	0.217419	0.0355719	0.00475248	0
PRA_17	0.166208	0.191654	0.199803	0.234309	0.203732	0.196716	0.228939	0.0259251	-0.00464829	-0.00440055	0
PTE_18	0.195557	0.210112	0.209409	0.271391	0.223496	0.238605	0.237838	0.0239083	0.0101622	0.00450016	0.0251048	0
PSA_19	0.198998	0.220927	0.21622	0.284604	0.227868	0.247738	0.256266	0.0333888	0.029209	0.0147648	0.0413846	0.00887813	0
PRF_17	0.182173	0.20738	0.226904	0.238682	0.223137	0.202039	0.240941	0.0545631	0.0677943	0.0478226	0.0578764	0.0126582	0.00979501	0

### Sheet: Supplementary Table 6
Supplementary Table 6. Results of the redundancy analysis (RDA) on Cerastoderma edule beds including only each variable with collinearity problems. SST: Sea Surface Temperature; SBT: Sea Bottom Temperature; SSS: Sea Surface Salinity; SBS: Sea Bottom Salinity; BSS: Bottom Shear Stress; NPP: Net Primary Productivity.
			All SNPs			divergent outliers
Model			P-value	Adjusted R2		P-value	Adjusted R2
Latitude Model	Latitude		0.001	0.126		0.001	0.432
	Longitude		0.146			0.164
	BSS		0.129			0.186
	NPP		0.458			0.420
SST Model	SST		0.001	0.10		0.005	0.324
	Longitude		0.034			0.020
	BSS		0.224			0.473
	NPP		0.405			0.406
SBT Model	SBT		0.313	0.054		0.328	0.182
	Longitude		0.024			0.027
	BSS		0.124			0.406
	NPP		0.369			0.314
SSS Model	SSS		0.013	0.059		0.018	0.198
	Longitude		0.242			0.206
	BSS		0.373			0.689
	NPP		0.574			0.539
SBS Model	SBS		0.033	0.048		0.019	0.171
	Longitude		0.255			0.194
	BSS		0.306			0.561
	NPP		0.448			0.386
Adjusted R2 and p-value associated to any variable of it selection stage
